# Pericyte-Derived Cancer-Associated Fibroblasts Correlate with Poor Survival and Are Enriched After Chemoradiotherapy in Glioblastoma

**DOI:** 10.64898/2026.07.02.736148

**Authors:** Aly Ismailov, Maria Poptsova

## Abstract

The role of cancer-associated fibroblasts (CAFs) in glioblastoma remains unclear, as their existence in the brain tumor microenvironment is still debated, given that the normal brain parenchyma is devoid of fibroblasts. It is unclear whether cells described as CAFs represent a distinct stromal population or a transcriptional state of perivascular cells such as pericytes. The aim of this study was to determine the identity, origin, and functional relevance of CAFs in glioblastoma. We analyzed 54 single-cell RNA sequencing datasets together with 88 bulk RNA sequencing samples. We identified a continuous transcriptional spectrum linking endothelial cells, pericytes, and CAFs, supporting pericytes as the most likely source of CAFs in glioblastoma. We further derived and validated robust CAF- and pericyte-specific gene signatures, enabling clear separation of these populations across cohorts. Reproducible CAF-associated ligand–receptor interactions were enriched in angiogenesis and immune modulation pathways. In bulk RNA-seq data, both CAF signature scoring and deconvolution consistently demonstrated increased CAF abundance in IDH-wildtype gliomas and further enrichment after chemoradiotherapy, while selective CYP1B1 expression in CAFs suggested a potential association with therapy-induced tumor adaptation. Overall, CAFs represent a distinct, pericyte-related stromal population in glioblastoma with conserved transcriptional and signaling programs. High CAF signature scores were associated with poorer overall and progression-free survival and were enriched in IDH-wildtype and post-chemoradiotherapy gliomas, suggesting a role for CAFs in therapy-associated remodeling of the tumor microenvironment in aggressive disease.
