## Supplementary material for "Pericyte-Derived Cancer-Associated Fibroblasts Correlate with Poor Survival and Are Enriched After Chemoradiotherapy in Glioblastoma": Table S2

### Sheet: enrichment_analysis
Supplementary table S2. Functional enrichment analysis of the CAF gene signature
Term	Database	Description	Count	FDR
GO:0062023	Cellular component (GO)	Collagen-containing ECM	13 of 407	2.71e-11
GO:0031012	Cellular component (GO)	Extracellular matrix	14 of 552	2.71e-11
HSA-1474290	REACTOME	Collagen formation	8 of 90	1.69e-09
GO:0005201	Biological process (GO)	ECM structural constituent	9 of 131	2.19e-09
HSA-2022090	REACTOME	Assembly of collagen fibrils	7 of 61	6.12e-09
HSA-8948216	REACTOME	Collagen chain trimerization	6 of 44	5.03e-08
GO:0030199	Biological process (GO)	Collagen fibril organization	7 of 59	1.02e-07
hsa04974	KEGG	Protein digestion and absorption	6 of 100	3.75e-06
GO:0030198	Biological process (GO)	Extracellular matrix organization	8 of 278	6.16e-05
GO:0019838	Biological process (GO)	Growth factor binding	6 of 127	7.16e-05
BTO:0000452	TISSUES	Fibroblast	7 of 224	0.00011
GO:0007155	Biological process (GO)	Cell adhesion	11 of 965	0.00025
GO:0071694	Biological process (GO)	Protein location in extracellular region	3 of 7	0.00085
GO:0072359	Biological process (GO)	Circulatory system development	10 of 901	0.0011
GO:0032964	Biological process (GO)	Collagen biosynthetic process	3 of 10	0.0013
GO:0097435	Biological process (GO)	Supramolecular fiber organization	8 of 570	0.0017
hsa04350	KEGG	TGF-beta signaling pathway	4 of 91	0.0021
hsa04512	KEGG	ECM-receptor interaction	4 of 91	0.0021
BTO:0000224	TISSUES	Liver cell line	3 of 19	0.0039
BTO:0000421	TISSUES	Connective tissue	9 of 954	0.0042
BTO:0002931	TISSUES	Liver epithelial cell line	2 of 3	0.0065
GO:0035583	Biological process (GO)	Sequestering of TGFbeta in ECM	2 of 4	0.0228
GO:0035582	Biological process (GO)	Sequestering of BMP in ECM	2 of 4	0.0228
GO:0050436	Biological process (GO)	Microfibril binding	2 of 4	0.0329
