## Supplementary material for "Pericyte-Derived Cancer-Associated Fibroblasts Correlate with Poor Survival and Are Enriched After Chemoradiotherapy in Glioblastoma": Table S3

### Sheet: SIGNATURES
Supplementary Table S3. Specific signatures for CAFs and Pericytes
CAFs	PERICYTES
CYP1B1	HIGD1B
COL6A3	RGS5
FBLN2	THY1
BICC1	COL4A1
LTBP1	CALD1
LTBP2	MYL6
RCN3	CCDC3
TPBG	UACA
LOXL2	HES4
FAP	SLC38A11
COL12A1	NDUFA4L2
NBL1	TAGLN
INHBA	BGN
FBN1	GJA4
IL1R1	MIR4435-2HG
COL6A2	SEPT11
MSC	NOTCH3
FHL2	LINC00152
GPX8	ATP1A2
PLAGL1	LHFP
COL7A1	NODAL
IGFBP4	OLFML3
COL5A1	CD248
STRA6
OGN
MSC-AS1
ADAMTS12
ADAMTS2
COL1A1
FRMD6
C7
